# Crosstalk interactions between transcription factors ERRα and PPARα assist PPARα-mediated gene expression

**DOI:** 10.1101/2024.01.15.575655

**Authors:** Sofie J. Desmet, Jonathan Thommis, Tineke Vanderhaeghen, Edmee M. F. Vandenboorn, Yunkun Li, Steven Timmermans, Daria Fijalkowska, Dariusz Ratman, Evelien Van Hamme, Lode De Cauwer, Bart Staels, Luc Brunsveld, Frank Peelman, Claude Libert, Jan Tavernier, Karolien De Bosscher

## Abstract

The peroxisome proliferator-activated receptor α (PPARα) is a crucial transcription factor governing genes associated with fatty acid β-oxidation. How various interacting proteins modulate PPARα’s transcriptional function remains incompletely understood. Employing an unbiased mammalian protein-protein interaction trap with liganded PPARα as bait, we identified an interaction with the orphan nuclear receptor estrogen-related receptor α (ERRα). Random mutagenesis scanning of PPARα’s ligand-binding domain and coregulator profiling experiments implicated bridging coregulators, while *in vitro* studies suggested a trimeric interaction involving RXRα. The PPARα·ERRα interaction, dependent on three C-terminal residues within ERRα’s helix 12, was reinforced by PGC1α and serum deprivation. Pharmacological inhibition of ERRα reduced its interaction with ligand-activated PPARα, revealing a transcriptome indicative of ERRα functioning as a transcriptional repressor on prototypical PPARα target genes. Intriguingly, ERRα exhibited opposite behavior on other PPARα targets, including the isolated PDK4 enhancer. Chromatin immunoprecipitation analyses demonstrated PPARα ligand-dependent recruitment of ERRα onto specific chromatin regions where PPARα binds in mouse livers. These findings highlight intricate transcriptional crosstalk mechanisms between PPARα and ERRα, suggesting a multi-layered regulatory network fine-tuning PPARα’s activity as a nutrient-sensing transcription factor.
