## Supplementary material for "Crosstalk interactions between transcription factors ERRα and PPARα assist PPARα-mediated gene expression": Supp. Table 3

### Sheet: Sheet1
	MGI Symbol	Official Gene Name	Alt. Name	ID	sense	sequence	species
	Ppia	peptidylprolyl isomerase A	Cyclophilin	MBU-O-7102	fwd	ATGGTGATCTTCTTGCTGGTCCTTGC	mouse
	Ppia	peptidylprolyl isomerase A	Cyclophilin	MBU-O-7103	rev	GCATACGGGTCCTGGCATCTTGTCC	mouse
	Actb	actin, beta	B-actin	MBU-O-7327	fwd	CCACTGCCGCATCCTCTTCC	mouse
	Actb	actin, beta	B-actin	MBU-O-7328	rev	CTCGTTGCCAATAGTGATGACCTG	mouse
	Hprt	hypoxanthine guanine phosphoribosyl transferase	Hprt1	MBU-O-7319	fwd	CCTAAGATGAGCGCAAGTTGAA	mouse
	Hprt	hypoxanthine guanine phosphoribosyl transferase	Hprt1	MBU-O-7320	rev	CCACAGGACTAGAACACCTGCTAA	mouse
	Lpl	lipoprotein lipase		MBU-O-12511	fwd	GGGAGTTTGGCTCCAGAGTTT	mouse
	Lpl	lipoprotein lipase		MBU-O-12512	rev	TGTGTCTTCAGGGGTCCTTAG	mouse
	Cpt1a	carnitine palmitoyltransferase 1a, liver	Cpt1	MBU-O-7513	fwd	CATCATGACTATGCGCTACTC	mouse
	Cpt1a	carnitine palmitoyltransferase 1a, liver	Cpt1	MBU-O-7514	rev	CAGTGCTGTCATGCGTTGG	mouse
	Cpt2	carnitine palmitoyltransferase 2		MBU-O-9064	fwd	CAGCACAGCATCGTACCCA	mouse
	Cpt2	carnitine palmitoyltransferase 2		MBU-O-9065	rev	TCCCAATGCCGTTCTCAAAAT	mouse
	Esrra	estrogen related receptor, alpha	Err1, Nr3b1	MBU-O-10469	fwd	AGGTGGACCCTTTGCCTTTC	mouse
	Esrra	estrogen related receptor, alpha	Err1, Nr3b1	MBU-O-10470	rev	GGCATGGCGTACAGCTTCT	mouse
	Ppara	peroxisome proliferator activated receptor alpha	Ppar	MBU-O-7969	fwd	GGTGGACACAGAGAGCCCCA	mouse
	Ppara	peroxisome proliferator activated receptor alpha	Ppar	MBU-O-7970	rev	GGATCACGGGGCAGCTGACT	mouse
	Ppargc1a	peroxisome proliferative activated receptor, gamma, coactivator 1 alpha	Pgc1	MBU-O-7746	fwd	GGATTGAAGTGGTGTAGCGAC	mouse
	Ppargc1a	peroxisome proliferative activated receptor, gamma, coactivator 1 alpha	Pgc1	MBU-O-7747	rev	GCTCATTGTTGTACTGGTTGGA	mouse
	Pdk4	pyruvate dehydrogenase kinase 4		MBU-O-7925	fwd	TCCACTGTGCAGGTGTCTTT	mouse
	Pdk4	pyruvate dehydrogenase kinase 4		MBU-O-7926	rev	GAGATCGTGTTAGCTCCAAAGC	mouse
	Ehhadh	enoyl-CoA hydratase and 3-hydroxyacyl CoA dehydrogenase		MBU-O-9076	fwd	ATGGCTGAGTATCTGAGGCTG	mouse
	Ehhadh	enoyl-CoA hydratase and 3-hydroxyacyl CoA dehydrogenase		MBU-O-9077	rev	GGTCCAAACTAGCTTTCTGGAG	mouse
	Acaa1b	acetyl-Coenzyme A acyltransferase 1B		MBU-O-9082	fwd	CAGGACGTGAAGCTAAAGCCT	mouse
	Acaa1b	acetyl-Coenzyme A acyltransferase 1B		MBU-O-9083	rev	CTCCGAAGTTATCCCCATAGGAA	mouse
	Hadh	hydroxyacyl-CoA dehydrogenase trifunctional multienzyme complex subunit alpha		MBU-O-9079	fwd	TGCATTTGCCGCAGCTTTAC	mouse
	Hadh	hydroxyacyl-CoA dehydrogenase trifunctional multienzyme complex subunit alpha		MBU-O-9080	rev	GTTGGCCCAGATTTCGTTCA	mouse
	Angptl4	angiopoietin like 4		MBU-O-7667	fwd	GGAAAGAGGCTTCCCAAGATG	mouse
	Angptl4	angiopoietin like 4		MBU-O-7668	rev	CGTTGGGAGTCAAGCCAATG	mouse
	Apoc3	apolipoprotein C-III		MBU-O-12515	fwd	TACAGGGCTACATGGAACAAGC	mouse
	Apoc3	apolipoprotein C-III		MBU-O-12516	rev	CAGGGATCTGAAGTGATTGTCC	mouse
	Vnn1	vanin-1		MBU-O-12517	fwd	CTTTCCTCGCGGCTGTTTAC	mouse
	Vnn1	vanin-1		MBU-O-12518	rev	CCTCCAGGTATGGGTAGATCGT	mouse
	Acsl1	acyl-CoA synthetase long-chain family member 1		MBU-O-9066	fwd	TGCCAGAGCTGATTGACATTC	mouse
	Acsl1	acyl-CoA synthetase long-chain family member 1		MBU-O-9067	rev	GGCATACCAGAAGGTGGTGAG	mouse
	Ppargc1b	peroxisome proliferative activated receptor, gamma, coactivator 1 beta		MBU-O-10475	fwd	TGACGTGGACGAGCTTTCAC	mouse
	Ppargc1b	peroxisome proliferative activated receptor, gamma, coactivator 1 beta		MBU-O-10476	rev	GGGTCTTCTTATCCTGGGTGC	mouse
	Apoa5	apolipoprotein A-V		MBU-O-12513	fwd	TCCTCGCAGTGTTCGCAAG	mouse
	Apoa5	apolipoprotein A-V		MBU-O-12514	rev	CGAAGCTGCCTTTCAGGTTCT	mouse
	Cox8b	cytochrome c oxidase subunit 8B		MBU-O-13028	rev	TGTGGGGATCTCAGCCATAGT	mouse
	Cox8b	cytochrome c oxidase subunit 8B		MBU-O-13029	fwd	AGTGGGCTAAGACCCATCCTG	mouse
	Fasn	fatty acid synthase	FAS	MBU-O-7517	rev	GGTATGTCCGGGAAATTGCC	mouse
	Fasn	fatty acid synthase	FAS	MBU-O-7518	fwd	ATTGTGTGTGCCTGCTTGGG	mouse
	Uqcr10	ubiquinol-cytochrome c reductase, complex III subunit X	1110020P15Rik	MBU-O-14127	rev	GCCTGTACTCCTTGCTGTT	mouse
	Uqcr10	ubiquinol-cytochrome c reductase, complex III subunit X	1110020P15Rik	MBU-O-14128	fwd	CAGGGTGTTACTCCTTGTTCTC	mouse
	Micos10	mitochondrial contact site and cristae organizing system subunit 10	Minos1	MBU-O-14129	fwd	CTTTCAGGCTCCGTATCTTCTAC	mouse
	Micos10	mitochondrial contact site and cristae organizing system subunit 10	Minos1	MBU-O-14130	rev	CTCCGGGCACTTCAGTATTC	mouse
	Ndufa2	NADH:ubiquinone oxidoreductase subunit A2		MBU-O-14141	fwd	TAAGCGGCAAAGCCTGAA	mouse
	Ndufa2	NADH:ubiquinone oxidoreductase subunit A2		MBU-O-14142	rev	GGACCCAAAGCACACATTTC	mouse
	Acot2	acyl-CoA thioesterase 2		MBU-O-14133	fwd	ACCCTTTCCTGGGATCATAGA	mouse
	Acot2	acyl-CoA thioesterase 2		MBU-O-14134	rev	GGAGGTCGTCGTAGTTGTAATAAG	mouse
	Fabp1	Fatty acid binding protein 1, liver		MBU-O-9086	fwd	ATGAACTTCTCCGGCAAGTACC	mouse
	Fabp1	Fatty acid binding protein 1, liver		MBU-O-9087	rev	CTGACACCCCCTTGATGTCC	mouse
	Cox10	heme A:farnesyltransferase cytochrome c oxidase assembly factor 10		MBU-O-14135	fwd	GATCCTGTACTCCTGGCAATTC	mouse
	Cox10	heme A:farnesyltransferase cytochrome c oxidase assembly factor 10		MBU-O-14136	rev	GATGGGTGACGGACATCATAC	mouse
	Maff	v-maf musculoaponeurotic fibrocarsoma oncogene family, protein F		MBU-O-14137	fwd	TAAGTTTCCCTGGGCTGAAAG	mouse
	Maff	v-maf musculoaponeurotic fibrocarsoma oncogene family, protein F		MBU-O-14138	rev	CATGCTGGCACAATCCAAAG	mouse
	Slc25a4	Solute carrier family 25 (mitochondrial carrier, adenine nucleotide translocator), member 4		MBU-O-14139	fwd	GCAGGGCTTTCTCTCTTTCT	mouse
	Slc25a4	Solute carrier family 25 (mitochondrial carrier, adenine nucleotide translocator), member 4		MBU-O-14140	rev	CCAGGAAGATCTGCTTGTACTT	mouse
	Saa1	serum amyloid A1		MBU-O-13171	fwd	AGCTAACTGGAAAAACTCAGACAAA	mouse
	Saa1	serum amyloid A1		MBU-O-13172	rev	GCCTCTCTTCCATCACTGATTTT	mouse
	Ucp2	uncoupling protein 2 (mitochondrial, proton carrier)	Slc25a8	MBU-O-13156	fwd	ATGGTTGGTTTCAAGGCCACA	mouse
	Ucp2	uncoupling protein 2 (mitochondrial, proton carrier)	Slc25a8	MBU-O-13157	rev	CGGTATCCAGAGGGAAAGTGAT	mouse
	Serpina7	serine (or cysteine) peptidase inhibitor, clade A (alpha-1 antiproteinase, antitrypsin), member 7	Tbg	Received from UZGent (Milton)	fwd	TGGGTATGAGGGATGCCTTTGC	mouse
	Serpina7	serine (or cysteine) peptidase inhibitor, clade A (alpha-1 antiproteinase, antitrypsin), member 7	Tbg	Received from UZGent (Milton)	rev	CTTCACCAATGTGTAGCACAGCC	mouse
